# Gene Expression Meta-Analysis Reveals Aging and Cellular Senescence Signatures in Scleroderma-associated Interstitial Lung Disease

**DOI:** 10.1101/2023.11.06.565810

**Authors:** Monica M. Yang, Seoyeon Lee, Jessica Neely, Monique Hinchcliff, Paul J. Wolters, Marina Sirota

## Abstract

Aging and cellular senescence are increasingly recognized as key contributors to pulmonary fibrosis. However, our understanding in the context of scleroderma associated interstitial lung disease (SSc-ILD) is limited. To investigate, we leveraged previously established lung aging and cell-specific senescence signatures to determine their presence and potential relevance to SSc-ILD. We performed a gene expression meta-analysis of lung tissue from 38 SSc-ILD and 18 healthy controls and found markers (GDF15, COMP, CDKN2A) and pathways (p53) of senescence were significantly increased in SSc-ILD. When probing the established aging and cellular senescence signatures, we found epithelial and fibroblast senescence signatures had a 3.6-fold and 3.7-fold enrichment respectively in the lung tissue of SSc-ILD and that lung aging genes (*CDKN2A, FRZB, PDE1A, NAPI12)* were increased in SSc-ILD. These signatures were also enriched in SSc skin and associated with degree of skin involvement (limited vs. diffuse cutaneous). To further support these findings, we examined telomere length (TL), a surrogate for aging, in lung tissue and found independent of age, SSc-ILD had significantly shorter telomeres than controls in type II alveolar cells in the lung. TL in SSc-ILD was comparable to idiopathic pulmonary fibrosis, a disease of known aberrant aging. Taken together, this study provides novel insight into the possible mechanistic effects of accelerated aging and aberrant cellular senescence in SSc-ILD pathogenesis.
