## Supplemental Table 1 for "Gene Expression Meta-Analysis Reveals Aging and Cellular Senescence Signatures in Scleroderma-associated Interstitial Lung Disease"

### Sheet: DEGs
Supplementary Table 1: Differentially Expressed Genes (DEGs) between SSc-ILD and healthy controls
Gene	logFC	AveExpr	t	P.Value	adj.P.Val	B
MMP7	1.84532	1.26249	9.29456	2.93e-13	4.7e-10	19.8743
SPP1	1.57189	0.795711	6.75436	6.33e-09	8.55e-07	10.265
GDF15	1.46561	0.855501	6.97667	2.64e-09	4.42e-07	11.1079
KRT17	1.20479	0.119103	6.54316	1.45e-08	1.71e-06	9.46716
COMP	1.15862	0.171485	7.05537	1.94e-09	3.66e-07	11.4068
CDH3	1.1265	0.454595	12.6844	1.08e-18	1.25e-14	31.7947
COL15A1	1.06455	1.16675	8.54935	5.35e-12	3.86e-09	17.0822
COL3A1	1.02782	2.27949	7.02628	2.17e-09	3.86e-07	11.2963
KRT15	1.01884	0.484804	4.80795	1.05e-05	0.00024019	3.15182
COL1A1	0.979985	0.850555	6.74614	6.54e-09	8.68e-07	10.2339
THY1	0.893931	0.57541	5.80744	2.51e-07	1.47e-05	6.72328
IGFBP2	0.890994	0.987216	8.98875	9.61e-13	1.01e-09	18.7338
ALDH1A3	0.881314	0.956415	5.76132	3e-07	1.66e-05	6.55377
SCGB1A1	0.809815	3.03258	3.58368	0.000676844	0.00536547	-0.780372
IL13RA2	0.772687	-0.139836	5.78809	2.71e-07	1.55e-05	6.65212
PROM1	0.764855	0.200309	2.98076	0.00413734	0.0212709	-2.44799
COL1A2	0.744302	2.2776	6.17353	6.13e-08	5.2e-06	8.08026
CTSE	0.739603	1.2403	8.60103	4.37e-12	3.36e-09	17.2772
CXCL14	0.720728	0.525022	4.92403	6.88e-06	0.00017554	3.55362
KRT5	0.693168	0.0326957	4.33864	5.53e-05	0.000810059	1.5726
AADAC	0.693058	0.296285	7.03721	2.08e-09	3.82e-07	11.3378
CCL13	0.691994	0.675013	7.97367	5.15e-11	1.86e-08	14.9012
CTSK	0.686416	0.996168	6.75274	6.37e-09	8.55e-07	10.2589
SERPINF1	0.677384	1.1508	8.65207	3.58e-12	2.95e-09	17.4695
TNFRSF17	0.676854	0.025576	5.67654	4.14e-07	2.12e-05	6.24317
MZB1	0.666117	0.911317	4.49418	3.21e-05	0.000540524	2.08739
CFB	0.662368	1.38179	6.14007	6.97e-08	5.67e-06	7.9555
SULF1	0.652898	0.38326	6.48769	1.8e-08	2e-06	9.25818
FBLN2	0.650556	0.778086	7.78992	1.06e-10	3.32e-08	14.2024
TSPAN1	0.646114	0.655655	4.07472	0.00013628	0.00158563	0.720949
FHL2	0.638697	0.452291	5.62154	5.11e-07	2.41e-05	6.04239
CXCL13	0.625453	0.0424606	2.69962	0.00898821	0.0382388	-3.14857
CCL19	0.616773	0.682827	3.44698	0.00103708	0.00741634	-1.17669
SERPINB5	0.615424	-0.744958	4.41114	4.3e-05	0.000673072	1.81142
ABCC3	0.612638	0.853756	8.19562	2.15e-11	1.08e-08	15.7439
TYMS	0.609463	0.27733	6.14356	6.88e-08	5.63e-06	7.96851
CXCL12	0.609025	1.16248	6.36633	2.89e-08	2.95e-06	8.80192
COL7A1	0.606372	0.284657	4.19869	8.95e-05	0.00117005	1.11741
LCN2	0.603677	1.19639	3.49955	0.000881078	0.00656514	-1.02549
KRT13	0.577975	-0.581422	4.11383	0.000119431	0.00145067	0.845308
POSTN	0.577399	1.13407	5.74056	3.25e-07	1.74e-05	6.47762
THBS2	0.565365	1.18699	4.63314	1.96e-05	0.000378471	2.5547
APLNR	0.561975	0.397755	4.53485	2.78e-05	0.000481671	2.22346
GSTA1	0.558226	0.310913	2.65292	0.0101779	0.0417166	-3.25975
FCGBP	0.550923	0.399659	4.74794	1.3e-05	0.000279908	2.94574
IGLL3P	0.547403	1.4653	4.81633	1.02e-05	0.000235057	3.1807
C6	0.5448	0.0185628	3.40674	0.00117388	0.00809855	-1.29144
CFH	0.54331	1.27946	7.38415	5.29e-10	1.3e-07	12.6576
JCHAIN	0.540295	1.89585	3.43983	0.00106023	0.00753219	-1.19715
PRDX4	0.521666	1.72837	8.13579	2.72e-11	1.17e-08	15.5169
AQP5	0.518326	-0.207218	5.8327	2.28e-07	1.34e-05	6.81627
MEOX1	0.514719	-0.267638	4.55617	2.58e-05	0.000460516	2.29502
CFI	0.510415	0.819873	8.66223	3.44e-12	2.95e-09	17.5078
KRT6A	0.508583	-0.801924	3.42799	0.00109965	0.00772031	-1.23097
ENC1	0.505708	0.365028	7.3947	5.07e-10	1.27e-07	12.6977
GSDME	0.504333	0.580919	6.91199	3.41e-09	5.27e-07	10.8624
SERPIND1	0.498212	-0.193622	2.83278	0.00626026	0.0293127	-2.82332
CRLF1	0.496677	-0.253026	4.30839	6.14e-05	0.000877188	1.47354
UBD	0.494404	0.413656	3.6771	0.00050305	0.00429453	-0.503818
SEL1L3	0.494198	1.1384	10.1475	1.12e-14	3.22e-11	23.0072
TOP2A	0.4914	-0.461306	4.30312	6.25e-05	0.000886804	1.45633
CLDN1	0.490372	-0.196946	3.20472	0.00215929	0.0128633	-1.85347
POU2AF1	0.489886	0.667887	3.79781	0.000340836	0.00320451	-0.139966
PIM2	0.485084	0.838722	4.11106	0.000120553	0.0014566	0.836497
MOXD1	0.482919	0.752026	4.84945	9.03e-06	0.000216115	3.29502
LXN	0.481336	1.02103	6.38767	2.66e-08	2.77e-06	8.88207
IFI44L	0.481129	0.575254	3.17402	0.00236442	0.0137899	-1.93678
MXRA5	0.47586	1.39385	4.2001	8.91e-05	0.00116702	1.12196
PLTP	0.468645	0.766162	5.44373	1e-06	4.05e-05	5.39727
AMPD1	0.466953	-0.443955	4.14765	0.000106496	0.00133653	0.953413
ITM2C	0.4668	1.15917	7.24673	9.1e-10	2.02e-07	12.1345
TGFBI	0.464983	2.14271	8.36511	1.1e-11	6.37e-09	16.386
NREP	0.463319	0.405997	5.46408	9.27e-07	3.84e-05	5.47076
SLC44A4	0.459902	0.762145	4.05575	0.000145255	0.00165502	0.660881
S100A2	0.45931	0.248721	2.76936	0.00744702	0.033406	-2.97974
VCAM1	0.45654	1.01115	2.58297	0.0122303	0.0480144	-3.42342
ZNF385D	0.456479	-0.459222	3.93985	0.000213825	0.00221145	0.297238
ELAPOR1	0.45422	0.113151	2.83611	0.00620298	0.0291331	-2.81502
FKBP11	0.452294	1.25164	6.01702	1.12e-07	7.8e-06	7.49779
EGFL6	0.451675	1.22065	4.85162	8.95e-06	0.000215176	3.3025
C7	0.449052	1.40642	5.2863	1.81e-06	6.32e-05	4.83172
SLN	0.446688	-0.0549075	3.26533	0.00180243	0.0112574	-1.68732
IGFBP4	0.446357	1.58685	6.36461	2.91e-08	2.95e-06	8.79549
ACTG2	0.446227	2.10291	2.69178	0.00917854	0.038692	-3.16734
BMP4	0.439833	0.191037	7.0572	1.92e-09	3.66e-07	11.4138
SPINK1	0.438985	-0.430085	3.43733	0.00106845	0.00756101	-1.2043
RARRES1	0.43875	0.896435	3.74862	0.000399741	0.00357383	-0.289105
TSHZ2	0.436399	0.0948594	6.5138	1.63e-08	1.84e-06	9.35651
CYP2J2	0.435723	-0.291052	4.10807	0.000121779	0.00146094	0.826958
COL5A2	0.42899	1.19129	4.01177	0.000168319	0.00184671	0.52218
TNFRSF21	0.428354	1.1356	5.84166	2.2e-07	1.32e-05	6.84926
SLC27A2	0.42342	-0.238857	3.17256	0.00237464	0.0138285	-1.94074
COL6A3	0.422186	2.70353	5.15484	2.95e-06	9.16e-05	4.36396
COL17A1	0.42108	-0.431437	6.30204	3.72e-08	3.67e-06	8.56083
MYB	0.416277	0.123999	3.97065	0.000193047	0.00204229	0.393291
TGFB3	0.412875	0.603929	4.02805	0.000159401	0.00176929	0.573403
VCAN	0.407044	0.764564	3.4987	0.000883392	0.00657389	-1.02792
CTSZ	0.404435	1.46412	4.44196	3.86e-05	0.000622193	1.91352
CCL18	0.402948	1.20824	3.09886	0.00294637	0.0162947	-2.13834
FAT1	0.401193	0.695278	7.03454	2.1e-09	3.82e-07	11.3277
WIF1	0.399907	1.32756	4.71249	1.48e-05	0.000305388	2.82452
SERPINE2	0.38597	1.01457	2.83944	0.00614631	0.0289082	-2.80674
OLFM1	0.385526	0.221416	7.6171	2.11e-10	5.93e-08	13.5446
NSG1	0.384893	-0.356881	5.83914	2.23e-07	1.32e-05	6.83997
GPNMB	0.380321	1.99955	3.47842	0.000940894	0.00687764	-1.08644
ALDH18A1	0.379945	0.301059	8.01284	4.42e-11	1.7e-08	15.05
C1orf54	0.379783	1.38142	4.73778	1.35e-05	0.000287326	2.91095
TMEM45A	0.379507	0.474208	4.77796	1.17e-05	0.000258922	3.04869
IGFBP7	0.379154	2.92522	6.62731	1.04e-08	1.29e-06	9.78466
TRIM2	0.378116	0.151327	7.3547	5.94e-10	1.43e-07	12.5455
SUGCT	0.377253	-0.318685	5.33662	1.5e-06	5.48e-05	5.01187
GLT8D2	0.375948	0.350455	6.23173	4.89e-08	4.45e-06	8.29769
PLA2G7	0.373602	0.119688	2.76644	0.00750634	0.0336328	-2.98688
HMGB3	0.371695	0.184704	4.73213	1.38e-05	0.000290847	2.89161
ZKSCAN7	0.369043	-0.41933	7.56233	2.62e-10	6.86e-08	13.3361
LAMP5	0.368486	-0.381632	4.708	1.5e-05	0.000309256	2.8092
NELL2	0.367815	0.170163	3.23436	0.00197722	0.0120048	-1.7725
PLPPR4	0.367221	-0.213144	4.53222	2.81e-05	0.000485438	2.21464
HACD3	0.364	0.28155	4.43349	3.97e-05	0.00063451	1.88544
SLC35F2	0.362124	-0.166387	6.11042	7.82e-08	6.02e-06	7.845
IRX5	0.362095	-0.228946	5.27609	1.88e-06	6.49e-05	4.79526
MAN1A1	0.360629	0.273857	7.30655	7.19e-10	1.67e-07	12.3622
DCLK1	0.360227	-0.386062	5.45249	9.69e-07	3.98e-05	5.42888
ALDH3A1	0.35963	-0.329527	2.62345	0.0110011	0.0443501	-3.32914
TM9SF2	0.359268	1.38559	4.61898	2.07e-05	0.000392153	2.50676
FKBP14	0.358453	0.350218	5.67455	4.18e-07	2.12e-05	6.23591
OXR1	0.358407	0.941099	6.74155	6.66e-09	8.74e-07	10.2166
SCRG1	0.357783	-0.573858	3.3902	0.00123489	0.00837434	-1.33832
PDCD4	0.3568	1.03598	6.82728	4.75e-09	6.86e-07	10.5412
PDGFD	0.352384	-0.136883	4.81656	1.02e-05	0.000235057	3.18148
MATN2	0.351194	0.63296	6.11677	7.63e-08	5.95e-06	7.86866
PPIC	0.350298	0.881847	5.32677	1.55e-06	5.64e-05	4.97658
AGR2	0.349688	0.847521	4.39236	4.59e-05	0.000701517	1.74934
PTGDS	0.34626	2.16049	3.8283	0.000308601	0.00296576	-0.0469257
APOE	0.346234	1.69521	2.96324	0.00434802	0.0221567	-2.49315
MEOX2	0.345474	-0.14927	4.2599	7.26e-05	0.00100201	1.31552
ABCC5	0.345274	0.558007	6.10671	7.94e-08	6.07e-06	7.8312
GDE1	0.344892	0.394936	3.668	0.000517899	0.00438884	-0.530962
XAF1	0.344743	0.414973	3.08721	0.00304777	0.0167511	-2.16928
SDC1	0.343218	0.870542	5.71462	3.58e-07	1.89e-05	6.38253
FOXA1	0.343065	0.927616	2.86181	0.00577749	0.0276352	-2.75082
FLRT2	0.342821	-0.227673	5.44509	9.96e-07	4.05e-05	5.40216
GALNT12	0.341293	0.276605	4.92371	6.89e-06	0.00017554	3.55249
CD38	0.340255	0.023603	5.12765	3.26e-06	9.84e-05	4.26776
PDIA3	0.339699	0.41792	3.62227	0.00059905	0.0048933	-0.666676
ATP8B4	0.339134	-0.689091	6.2664	4.27e-08	4.11e-06	8.42737
MYOF	0.338504	1.67429	7.08702	1.71e-09	3.46e-07	11.5271
PLVAP	0.338454	-0.0805428	3.05501	0.00334519	0.0180759	-2.25433
STEAP3	0.336821	0.262652	4.73518	1.36e-05	0.000289259	2.90206
PDLIM3	0.33638	1.25808	3.65454	0.000540626	0.00452495	-0.57102
PRRX1	0.336204	-0.263431	4.87445	8.24e-06	0.000201983	3.3815
LTB	0.33356	0.47427	3.11459	0.00281451	0.0157008	-2.09646
SNCAIP	0.333493	-0.227841	4.39954	4.48e-05	0.000688731	1.77306
HTRA1	0.333442	1.64383	6.90339	3.52e-09	5.35e-07	10.8298
PAMR1	0.332069	0.17565	4.38555	4.7e-05	0.000717385	1.7269
ZMAT3	0.332035	1.28594	5.23282	2.21e-06	7.41e-05	4.64093
MAGED1	0.33185	1.5988	8.13367	2.74e-11	1.17e-08	15.5089
CD79B	0.329528	-0.190311	3.17983	0.00232425	0.0136037	-1.92106
LRRC17	0.329402	-0.186918	4.27939	6.79e-05	0.000949512	1.37892
IGFBP5	0.329002	0.8939	4.33715	5.56e-05	0.000812206	1.5677
FMO1	0.328272	-0.353765	3.7846	0.000355785	0.00329573	-0.180141
NMU	0.32802	-0.649759	3.33849	0.00144563	0.00952367	-1.48393
IGF1	0.32539	-0.00443315	3.7894	0.000350284	0.00325784	-0.165558
ST6GAL1	0.323996	0.286923	7.56444	2.59e-10	6.86e-08	13.3441
CEACAM6	0.322914	2.75525	3.19748	0.00220614	0.0130581	-1.87318
LY96	0.322551	1.01771	4.19677	9.01e-05	0.00117237	1.11123
FOXC1	0.322496	0.563258	2.6665	0.00981789	0.0406595	-3.22757
OLFML2B	0.322427	0.465002	3.70206	0.000464403	0.0040515	-0.429199
PRCP	0.322026	1.74244	7.88824	7.22e-11	2.45e-08	14.5764
COL4A5	0.322006	0.810249	4.79282	1.11e-05	0.000248918	3.09975
RGS5	0.321571	0.78203	4.41422	4.25e-05	0.000666782	1.82161
CD27	0.318374	0.0780175	4.41884	4.18e-05	0.000658804	1.83689
ZFYVE21	0.318113	0.782803	5.10535	3.54e-06	0.000104963	4.18899
EAF2	0.316992	-0.189271	4.26703	7.08e-05	0.000981249	1.33871
STEAP1	0.316707	0.00580823	3.6835	0.000492851	0.00422308	-0.484703
SSR4	0.315993	2.68466	5.47016	9.06e-07	3.78e-05	5.49273
NET1	0.315091	0.736938	5.20581	2.44e-06	7.97e-05	4.54482
TCTN1	0.314148	0.509132	4.36285	5.08e-05	0.000764187	1.65213
FLNC	0.313127	0.243389	3.00061	0.00390997	0.0203094	-2.39655
MCTP1	0.31247	0.0997029	3.1646	0.00243096	0.0140431	-1.96224
CORIN	0.312227	-0.783469	4.09686	0.000126476	0.00150338	0.79129
CD79A	0.311955	-0.459493	3.38073	0.00127117	0.00853015	-1.3651
LDOC1	0.311464	0.723892	5.13358	3.19e-06	9.68e-05	4.28871
DSG2	0.310866	0.535796	4.55505	2.59e-05	0.000461638	2.29124
DCP2	0.310349	0.94731	7.14763	1.35e-09	2.8e-07	11.7575
SNAI2	0.308943	0.59241	3.54066	0.000774884	0.0059224	-0.906188
ENTPD1	0.30868	0.194908	4.94986	6.26e-06	0.000163532	3.64355
WFDC2	0.305686	0.829383	3.38135	0.00126879	0.00852221	-1.36336
LAX1	0.305671	-0.143087	4.52671	2.86e-05	0.000492763	2.19617
TMED3	0.305446	1.37613	6.91078	3.42e-09	5.27e-07	10.8578
SPINK5	0.305355	-0.00566706	2.70142	0.00894497	0.0381674	-3.14426
BAX	0.304539	0.0150184	4.05055	0.000147815	0.00168086	0.644436
GOLM1	0.304416	0.169507	5.38535	1.25e-06	4.78e-05	5.18688
ECM2	0.304293	0.643116	3.38961	0.00123714	0.00837526	-1.34
CDC20	0.303505	-0.397371	3.2329	0.00198581	0.0120506	-1.77649
KRT19	0.303361	2.2567	3.25629	0.0018519	0.011452	-1.71225
RCAN2	0.302444	1.04772	4.1235	0.000115583	0.00141771	0.876185
CHST7	0.302028	0.110141	6.16663	6.29e-08	5.3e-06	8.05454
PRODH	0.30177	0.63351	2.96808	0.00428889	0.0219328	-2.4807
WNT5A	0.301709	0.189405	4.71436	1.47e-05	0.000303889	2.83091
ST14	0.300909	0.31393	5.38556	1.25e-06	4.78e-05	5.18766
ANTXR1	0.30011	-0.370068	4.06556	0.000140548	0.00161735	0.691904
TM7SF3	0.300092	0.203024	5.21744	2.34e-06	7.72e-05	4.58616
IGFBP3	0.300083	0.804222	2.79531	0.00693832	0.0316906	-2.91605
PDGFRL	0.299661	-0.161597	3.16098	0.00245696	0.0141296	-1.97199
CHN1	0.299265	1.02287	4.99296	5.35e-06	0.000146092	3.79409
NME5	0.2968	0.160546	2.61124	0.0113595	0.0454561	-3.3577
STK39	0.294821	0.399686	5.69641	3.84e-07	2e-05	6.31584
KLHL3	0.292923	0.353358	4.35736	5.18e-05	0.000777883	1.63408
MARCKSL1	0.292894	1.05174	3.49669	0.00088894	0.00659895	-1.03373
LIPA	0.29248	2.1308	3.30093	0.00161956	0.0104023	-1.58875
PLCH2	0.292136	-0.271664	3.22008	0.00206305	0.0124084	-1.81157
FOLR1	0.291864	1.77007	3.07104	0.00319391	0.0174009	-2.21208
ZNF750	0.291685	-1.00114	4.79442	1.1e-05	0.000248764	3.10527
FERMT1	0.290715	-0.227128	4.06984	0.000138537	0.00160375	0.705479
RNASE1	0.290633	2.55879	4.29645	6.4e-05	0.00090402	1.43456
CETN2	0.290132	1.77065	3.10928	0.00285839	0.0158919	-2.11061
ZNF428	0.289529	0.532529	5.43786	1.02e-06	4.13e-05	5.37607
IL18	0.28899	1.2373	3.85292	0.000284725	0.00278263	0.0285354
SCPEP1	0.288315	1.88093	4.66087	1.78e-05	0.000348052	2.64876
DOCK10	0.287897	0.402467	4.04377	0.000151219	0.00171049	0.622997
DNPH1	0.287251	0.494017	4.91875	7.02e-06	0.000177563	3.53526
SPATA20	0.285642	0.684669	3.55212	0.000747507	0.00577106	-0.872749
YIPF5	0.28474	-0.108604	4.55771	2.57e-05	0.000458927	2.3002
TRIM68	0.284734	0.441709	4.55017	2.64e-05	0.000466937	2.27485
BLNK	0.284406	0.013717	3.7843	0.000356128	0.00329573	-0.181045
CPVL	0.284149	1.03725	2.98981	0.00403215	0.0208202	-2.42456
MDK	0.283688	-0.0292054	4.70404	1.52e-05	0.000313107	2.79567
ZNF430	0.283588	1.03124	5.34284	1.46e-06	5.39e-05	5.03417
CTSB	0.283252	2.47885	4.28674	6.62e-05	0.000931416	1.40286
KLHDC2	0.281942	1.0177	4.85356	8.89e-06	0.000214634	3.3092
ARHGAP15	0.280527	0.719146	4.61751	2.08e-05	0.000392965	2.50181
ACOX2	0.280049	0.17302	4.92169	6.94e-06	0.000176198	3.54547
IQCK	0.279889	0.168929	3.48145	0.00093207	0.00683479	-1.0777
MACROH2A2	0.279792	0.0539866	4.99952	5.22e-06	0.000143839	3.81703
CDH11	0.279324	0.750922	2.9657	0.00431789	0.0220518	-2.48683
GRAMD2B	0.27848	0.49313	3.86598	0.00027279	0.00267733	0.0686806
CTSG	0.278377	-0.153722	2.65774	0.0100489	0.0413504	-3.24835
PERP	0.277673	0.135961	3.69835	0.000469953	0.00408586	-0.440292
RAB23	0.27701	-0.535896	5.10685	3.52e-06	0.000104653	4.19428
ADORA2B	0.276266	-0.280531	4.13764	0.000110179	0.00137331	0.921344
LDHB	0.276156	1.93154	4.65891	1.79e-05	0.000349902	2.64211
C3orf14	0.274847	0.346793	4.25027	7.5e-05	0.00102834	1.28424
RCBTB2	0.274735	0.67823	6.00106	1.19e-07	8.2e-06	7.43859
GGH	0.274661	-0.0994911	4.01268	0.00016781	0.00184288	0.525031
CDC14B	0.27377	0.625538	3.45528	0.00101083	0.00728275	-1.15293
KCNMB1	0.272905	0.135056	3.05792	0.0033172	0.0179499	-2.24666
FAM171A1	0.270664	1.00233	4.77613	1.18e-05	0.000259785	3.0424
PCOLCE	0.270317	1.12697	3.51765	0.000832701	0.00628173	-0.973052
DENR	0.269989	0.951407	6.46347	1.98e-08	2.15e-06	9.167
PBX3	0.269914	1.14284	7.06847	1.84e-09	3.66e-07	11.4566
EYA2	0.269313	-0.304298	2.77816	0.00727078	0.032781	-2.95819
PCLAF	0.26801	1.29118	3.32629	0.00150012	0.00979318	-1.51808
RPL3	0.267504	2.97061	5.52294	7.42e-07	3.26e-05	5.68385
CD1A	0.267212	-0.417232	3.12407	0.00273768	0.0153613	-2.07112
CRIP1	0.267087	2.28814	3.61253	0.000617836	0.00500075	-0.695442
TNFSF15	0.266484	-0.510149	3.92807	0.00022233	0.00228474	0.26061
VTCN1	0.266405	-0.919917	2.93605	0.00469506	0.0234997	-2.56289
ATP1B1	0.266149	2.00574	4.24424	7.66e-05	0.00104363	1.2647
GINS1	0.265219	-0.513582	4.02524	0.000160907	0.00178063	0.56455
AHCY	0.264936	1.11668	5.22764	2.25e-06	7.5e-05	4.62247
ATP2A2	0.264893	1.11624	6.12157	7.49e-08	5.88e-06	7.88655
CERS6	0.264429	1.0417	5.52917	7.25e-07	3.2e-05	5.70643
BCHE	0.263158	0.329236	4.30847	6.14e-05	0.000877188	1.47381
SOX13	-0.263061	-0.0336635	-6.16093	6.43e-08	5.37e-06	8.03328
PELO	-0.263139	1.10795	-6.99623	2.44e-09	4.28e-07	11.1822
ITGA5	-0.263575	0.729052	-3.4646	0.000982091	0.00711123	-1.12619
MGLL	-0.263743	0.917299	-5.39862	1.19e-06	4.63e-05	5.23465
TNIP1	-0.264252	1.13778	-4.81324	1.03e-05	0.000237055	3.17003
MPP3	-0.264801	-0.568146	-6.4615	2e-08	2.15e-06	9.15959
TPST2	-0.265111	1.46877	-5.47731	8.82e-07	3.7e-05	5.5186
DOCK9	-0.266044	-0.316607	-5.53496	7.09e-07	3.15e-05	5.72745
SLC25A37	-0.267079	0.348295	-3.97501	0.000190267	0.00202402	0.406921
IER5	-0.267592	1.08709	-5.42167	1.09e-06	4.34e-05	5.31766
ISG20	-0.26791	1.20512	-4.49045	3.26e-05	0.000545289	2.07492
SLC1A1	-0.268613	-0.211713	-3.69848	0.000469761	0.00408586	-0.43991
COLGALT2	-0.26875	-0.36862	-5.12974	3.23e-06	9.79e-05	4.27513
ARAP3	-0.269854	0.95418	-4.0224	0.000162444	0.00179419	0.555605
RIPOR2	-0.271199	0.121531	-3.52697	0.000808805	0.00613353	-0.946003
SFTPD	-0.271633	2.99881	-2.66161	0.00994627	0.0410733	-3.23918
INPP5A	-0.271649	1.11632	-5.3805	1.27e-06	4.84e-05	5.16943
GPRC5A	-0.27537	1.2572	-2.66921	0.00974759	0.0404264	-3.22115
GYPC	-0.27651	1.22231	-4.50922	3.05e-05	0.000519463	2.13764
RYBP	-0.277222	1.17477	-4.19762	8.98e-05	0.00117161	1.11398
PI3	-0.277876	-0.737983	-3.62667	0.000590741	0.00485477	-0.653662
HOMER1	-0.278195	-0.190273	-4.56461	2.51e-05	0.000450442	2.32339
MACF1	-0.278298	1.29789	-5.18973	2.59e-06	8.28e-05	4.48768
TAL1	-0.278865	-0.298599	-4.7523	1.28e-05	0.000277087	2.96065
TBXAS1	-0.279649	0.383355	-3.58999	0.000663488	0.00528501	-0.761823
CREB5	-0.279715	-0.464032	-3.98772	0.000182388	0.00195605	0.446685
MTRF1L	-0.280053	-0.712941	-5.22063	2.31e-06	7.65e-05	4.59751
PDZD2	-0.281898	0.557422	-4.8328	9.59e-06	0.000226737	3.23749
CLEC1A	-0.283572	0.230695	-3.43936	0.00106176	0.00753219	-1.19849
RAB17	-0.283616	0.506588	-3.68923	0.000483906	0.00416498	-0.467606
SOX17	-0.284344	-0.234599	-2.68643	0.00931073	0.0390496	-3.18014
SPTBN1	-0.28454	0.855027	-3.95348	0.000204382	0.00214064	0.339668
WARS1	-0.284658	1.78804	-3.6785	0.0005008	0.00427848	-0.499635
MED24	-0.284748	0.672292	-3.64531	0.000556759	0.00462643	-0.59844
IL32	-0.285073	-0.189411	-3.47073	0.000963604	0.00701256	-1.10857
TARP	-0.28622	-0.267018	-4.30408	6.23e-05	0.000886058	1.45947
MMP28	-0.286747	0.126072	-3.82536	0.000311578	0.00298939	-0.0559206
TMEM74B	-0.288282	0.374924	-4.06062	0.0001429	0.00163952	0.676272
STARD8	-0.289328	0.0359428	-5.19632	2.53e-06	8.14e-05	4.5111
PIM1	-0.289783	0.808174	-3.57274	0.000700578	0.00550073	-0.812443
IFI27	-0.290189	2.61045	-3.34714	0.00140817	0.00933015	-1.45969
TNS1	-0.29086	0.378999	-5.14597	3.04e-06	9.42e-05	4.33256
SERPINF2	-0.290907	-0.0638874	-3.7234	0.000433612	0.00383212	-0.365121
ADARB1	-0.291108	0.141547	-5.66122	4.39e-07	2.19e-05	6.18718
DPEP2	-0.291296	0.380534	-3.56697	0.00071342	0.00556371	-0.829341
DNASE1L3	-0.291865	0.122705	-3.01697	0.00373141	0.0195689	-2.35398
PECAM1	-0.293057	1.98716	-5.66857	4.27e-07	2.16e-05	6.21402
TBX3	-0.293817	0.150956	-3.68014	0.000498191	0.0042625	-0.494761
ADGRE2	-0.294239	-0.349239	-2.8639	0.00574414	0.0275213	-2.74559
GRK5	-0.294416	0.200079	-4.66748	1.74e-05	0.000343423	2.67122
KDM6B	-0.294606	-0.122215	-4.47139	3.48e-05	0.000574727	2.01137
WFDC1	-0.295066	0.634225	-2.69501	0.00909975	0.0384542	-3.15962
CXCR2	-0.295866	-0.392184	-3.45272	0.00101887	0.00733155	-1.16027
SF3A2	-0.297263	0.437998	-5.25039	2.07e-06	7.02e-05	4.70353
FUT1	-0.29894	-0.292862	-4.82584	9.83e-06	0.000230659	3.21348
MSX1	-0.299216	-0.067168	-3.73325	0.000420067	0.00373242	-0.335465
FXYD6	-0.299763	0.736595	-5.5429	6.88e-07	3.07e-05	5.75628
COX7A1	-0.300036	1.56108	-3.40886	0.00116625	0.00805559	-1.28541
MT4	-0.301167	0.212576	-4.66931	1.73e-05	0.00034236	2.67743
CDC25B	-0.302072	1.56084	-6.23459	4.83e-08	4.45e-06	8.30839
ID1	-0.302522	1.74432	-2.60726	0.0114785	0.0458424	-3.36698
CST6	-0.302904	0.334076	-2.73827	0.00810136	0.035478	-3.05542
EFCC1	-0.303424	-0.326692	-5.28314	1.83e-06	6.36e-05	4.82043
EBP	-0.303444	0.485997	-4.24632	7.6e-05	0.00103867	1.27143
PRSS8	-0.304296	0.587754	-4.05944	0.000143466	0.00164275	0.672549
NR4A3	-0.304635	-0.962392	-4.5427	2.71e-05	0.000474781	2.24976
DOCK6	-0.30542	0.458859	-4.59813	2.22e-05	0.000412822	2.43631
RHBDF1	-0.30675	1.12841	-6.10186	8.09e-08	6.11e-06	7.81313
CITED2	-0.306762	0.354459	-4.64744	1.87e-05	0.000361472	2.60317
SEMA3F	-0.30682	0.127229	-5.76836	2.92e-07	1.62e-05	6.57964
FZD4	-0.307523	1.31775	-4.47915	3.39e-05	0.000563304	2.03722
TGFBR3	-0.308121	1.67248	-4.49711	3.18e-05	0.000537339	2.09716
GZMH	-0.308504	-0.0843075	-2.93052	0.00476871	0.0237859	-2.57702
CST7	-0.308873	0.294795	-5.51672	7.6e-07	3.31e-05	5.6613
PKNOX2	-0.308877	-0.186831	-6.23693	4.79e-08	4.45e-06	8.31713
NQO1	-0.310108	0.23987	-4.69217	1.59e-05	0.000323251	2.75523
WFS1	-0.310515	1.26812	-5.12333	3.31e-06	9.95e-05	4.25248
PER1	-0.312069	0.139045	-3.88829	0.000253507	0.00252893	0.13744
BHLHE40	-0.312169	1.59159	-2.98349	0.00410527	0.0211437	-2.44091
MME	-0.312532	-0.184195	-3.54043	0.000775422	0.0059224	-0.906833
FKBP1A	-0.312741	0.414498	-4.35055	5.31e-05	0.00078831	1.61167
SERPINB1	-0.312801	1.41711	-3.61346	0.00061603	0.00498963	-0.692715
MID1IP1	-0.31284	0.126195	-5.68928	3.95e-07	2.04e-05	6.28977
BATF3	-0.312932	0.064595	-4.24806	7.56e-05	0.00103492	1.27709
MAL	-0.31364	0.35349	-4.22067	8.3e-05	0.00111172	1.1884
CCN1	-0.313917	2.15295	-2.6984	0.00901758	0.0382932	-3.1515
KLF2	-0.315032	1.9067	-3.1749	0.00235833	0.0137613	-1.93441
LIMCH1	-0.316166	1.93608	-3.60862	0.000625532	0.00504183	-0.706973
S100A4	-0.316378	2.9261	-5.62413	5.06e-07	2.39e-05	6.05182
CAMK2N1	-0.316936	1.56936	-3.89542	0.000247627	0.00249182	0.159456
TXNRD1	-0.3173	1.19513	-4.62605	2.01e-05	0.000385579	2.53068
TRIB1	-0.317434	2.00884	-3.09185	0.00300701	0.0165666	-2.15697
IER2	-0.317798	0.990597	-4.85307	8.91e-06	0.000214634	3.30752
AKR1C2	-0.31906	0.709565	-2.70424	0.00887777	0.0379508	-3.1375
MAP4K2	-0.319224	-0.0760135	-5.9412	1.5e-07	9.92e-06	7.2168
H3-3B	-0.319727	1.88264	-6.24524	4.64e-08	4.42e-06	8.3482
DUOX1	-0.320079	0.762838	-3.04053	0.00348755	0.01861	-2.29236
LDLR	-0.32083	1.12807	-3.26594	0.00179914	0.0112461	-1.68564
LSS	-0.321789	0.0226192	-5.77562	2.84e-07	1.6e-05	6.60631
EGFL7	-0.322311	0.238179	-5.47636	8.85e-07	3.7e-05	5.51516
LMCD1	-0.322816	1.2004	-2.99818	0.00393711	0.0204051	-2.40285
FADS1	-0.322913	0.4503	-4.65421	1.82e-05	0.000354032	2.62614
GPER1	-0.324624	-0.652639	-4.46454	3.57e-05	0.00058618	1.98859
LILRB2	-0.324714	0.11124	-2.80766	0.00670775	0.0308327	-2.8856
FMO5	-0.324772	-0.0546387	-2.712	0.00869475	0.0373761	-3.11883
SLC27A3	-0.325688	0.807925	-4.13556	0.000110956	0.00137853	0.914712
FBLN5	-0.326182	1.18121	-3.52433	0.0008155	0.00616405	-0.953661
GPC3	-0.326376	1.08695	-3.31702	0.00154279	0.0100151	-1.54396
CDC42EP2	-0.326502	-0.0871905	-8.33478	1.24e-11	6.83e-09	16.2712
TCF21	-0.326778	1.04643	-3.22981	0.00200418	0.0121351	-1.78495
ELF3	-0.327706	0.825501	-2.75898	0.00765977	0.034069	-3.00507
ACADL	-0.327707	-0.0519084	-3.011	0.0037957	0.0198595	-2.36954
TRIP10	-0.327835	-0.0788425	-5.87809	1.92e-07	1.2e-05	6.9836
CLIC5	-0.328697	0.860642	-3.03338	0.00355999	0.0189614	-2.31111
PRKCE	-0.32875	-0.243702	-5.30255	1.7e-06	6e-05	4.88983
PTPRM	-0.331936	1.36963	-6.13015	7.25e-08	5.77e-06	7.91851
FASN	-0.333811	0.57834	-4.25271	7.44e-05	0.0010234	1.29216
MYRF	-0.334151	-0.609056	-9.26731	3.26e-13	4.7e-10	19.773
ZNF331	-0.335283	0.0338467	-4.52854	2.85e-05	0.000490854	2.2023
MMP25	-0.335527	-0.511546	-6.5407	1.46e-08	1.71e-06	9.45788
SEC14L1	-0.335618	0.690958	-6.03545	1.05e-07	7.36e-06	7.5662
RGS9	-0.335995	-0.744168	-5.51552	7.63e-07	3.31e-05	5.65694
SLC19A2	-0.336413	0.147512	-3.47913	0.000938828	0.00686693	-1.0844
BMPR2	-0.337413	0.236852	-3.02684	0.00362736	0.0192082	-2.3282
RIPOR1	-0.339791	1.22423	-8.39755	9.71e-12	5.9e-09	16.5087
TACC2	-0.3405	1.17634	-3.69868	0.000469464	0.00408586	-0.439321
RRAS	-0.340548	1.28225	-5.35989	1.37e-06	5.12e-05	5.09539
CACNA2D2	-0.340755	0.975074	-3.38256	0.00126409	0.00850239	-1.35993
G0S2	-0.34163	0.536036	-4.07947	0.000134118	0.00157156	0.736014
TMSB15A	-0.342845	-0.173249	-2.7631	0.00757474	0.0338081	-2.99503
ADIPOR2	-0.343194	1.30306	-6.53092	1.52e-08	1.76e-06	9.421
HBEGF	-0.343742	0.964277	-2.62491	0.0109589	0.044211	-3.32571
DAPK2	-0.346801	-0.0387331	-5.07364	3.98e-06	0.000115527	4.07723
STX11	-0.346871	-0.423163	-4.28504	6.66e-05	0.00093547	1.39733
FGR	-0.347325	0.903658	-4.66212	1.77e-05	0.000347096	2.65299
FAM174B	-0.349169	0.379032	-5.2268	2.26e-06	7.5e-05	4.61947
MAP3K6	-0.349393	0.681846	-5.14532	3.05e-06	9.42e-05	4.33026
PODXL	-0.349451	1.3937	-4.41509	4.24e-05	0.000665659	1.8245
WWC3	-0.352941	1.06029	-8.49127	6.72e-12	4.31e-09	16.863
JUND	-0.353076	1.20404	-5.32462	1.57e-06	5.66e-05	4.96885
AKAP13	-0.354064	1.3941	-5.63157	4.92e-07	2.35e-05	6.07896
SVEP1	-0.354299	1.2918	-3.62576	0.000592448	0.00486347	-0.656351
TEK	-0.355366	0.341564	-4.56237	2.53e-05	0.000453287	2.31587
IL4R	-0.35709	0.907654	-5.43518	1.03e-06	4.14e-05	5.36639
CD69	-0.357182	0.342206	-2.56629	0.0127723	0.0495521	-3.46194
SLC2A3	-0.358557	1.44557	-2.90714	0.00509206	0.0249883	-2.63651
PGGHG	-0.361201	0.766303	-3.41893	0.00113071	0.00787607	-1.25676
TFPI	-0.36252	1.00516	-5.49681	8.19e-07	3.5e-05	5.58917
RAB11FIP1	-0.364855	1.32664	-3.75982	0.000385536	0.00347694	-0.25527
SLIT2	-0.366807	1.48228	-3.67101	0.00051295	0.0043597	-0.522004
CAMTA1	-0.366896	-0.360313	-5.00881	5.05e-06	0.000140025	3.84956
NR4A2	-0.368712	-0.0809221	-2.65476	0.0101285	0.0416025	-3.2554
CLEC3B	-0.368824	1.61685	-3.24629	0.0019081	0.011727	-1.73976
C1orf115	-0.369077	1.00017	-4.57471	2.42e-05	0.000440089	2.35739
KLF6	-0.370748	1.86612	-4.57697	2.4e-05	0.000437276	2.36498
TMEM97	-0.370924	0.552192	-4.08117	0.000133353	0.00156536	0.741401
MTMR12	-0.371252	-0.538696	-10.1706	1.02e-14	3.22e-11	23.0909
DENND3	-0.371589	0.354041	-6.22774	4.96e-08	4.45e-06	8.28275
SELE	-0.377785	-0.669359	-2.82477	0.00639977	0.029822	-2.84321
KLF9	-0.382333	1.32414	-4.03106	0.000157802	0.00176487	0.58289
ADGRL2	-0.382592	1.01839	-4.62954	1.99e-05	0.000382073	2.54252
KCNMB4	-0.382956	-0.313363	-6.02115	1.1e-07	7.73e-06	7.51313
FOSL1	-0.384665	-0.848145	-3.02777	0.0036177	0.0191891	-2.32577
ARID5A	-0.386753	-0.041746	-6.97289	2.68e-09	4.42e-07	11.0935
CEBPD	-0.387858	2.48735	-5.05178	4.31e-06	0.000123432	4.00034
PRF1	-0.389432	0.355518	-5.28454	1.82e-06	6.34e-05	4.82543
NRGN	-0.389931	0.270806	-5.98604	1.27e-07	8.54e-06	7.38289
SERPINA3	-0.393124	1.85655	-3.32323	0.00151408	0.00985648	-1.52663
CAV2	-0.393718	1.41772	-4.90514	7.37e-06	0.000183769	3.48796
ANGPTL4	-0.394792	-0.208491	-3.26063	0.00182799	0.0113518	-1.70029
DUSP8	-0.395011	-0.0721989	-5.92547	1.6e-07	1.04e-05	7.15864
ARC	-0.395405	-0.81227	-8.17234	2.36e-11	1.13e-08	15.6556
SGK1	-0.395809	2.3641	-4.03674	0.000154825	0.0017417	0.600816
PLK3	-0.402839	-0.189062	-7.24248	9.25e-10	2.02e-07	12.1184
NAMPT	-0.40424	0.755409	-2.9897	0.00403344	0.0208202	-2.42485
PIGA	-0.405887	0.215282	-5.20408	2.45e-06	8e-05	4.53867
SOD2	-0.406371	0.479978	-2.95511	0.0044492	0.0225531	-2.51405
NES	-0.412509	0.813476	-4.78636	1.13e-05	0.000252166	3.07753
GFPT2	-0.413821	0.165552	-2.81104	0.00664588	0.0306337	-2.87725
NFE2	-0.414086	-0.723916	-4.33151	5.67e-05	0.000821979	1.54921
ARHGEF10	-0.414775	1.18925	-5.71063	3.64e-07	1.91e-05	6.36793
FGFR4	-0.415934	-0.0283641	-5.33292	1.52e-06	5.53e-05	4.99861
HSD11B1	-0.417054	0.125835	-4.58069	2.37e-05	0.000432911	2.37752
VEGFC	-0.418578	-0.0573366	-5.56017	6.45e-07	2.93e-05	5.819
RPS6KA2	-0.41973	1.1585	-6.21031	5.31e-08	4.64e-06	8.21761
ZC3H12A	-0.420601	0.0233393	-3.76498	0.000379144	0.00344359	-0.239633
SASH1	-0.421429	1.10877	-6.15966	6.46e-08	5.37e-06	8.02854
PRX	-0.423908	-0.184098	-7.8224	9.36e-11	3e-08	14.326
IL7R	-0.425015	1.22034	-3.75264	0.000394588	0.00353323	-0.276972
CDH13	-0.426149	0.0345621	-5.83628	2.25e-07	1.33e-05	6.82944
LIF	-0.427428	-0.186993	-3.48517	0.000921374	0.00678504	-1.06699
HAS2	-0.430733	-0.673304	-3.4488	0.00103128	0.007384	-1.17149
PRELP	-0.43261	0.389267	-4.74569	1.31e-05	0.000280595	2.93803
HYAL2	-0.433105	0.858206	-5.46484	9.24e-07	3.84e-05	5.4735
GPR4	-0.433946	-0.186476	-7.06323	1.88e-09	3.66e-07	11.4367
NR4A1	-0.434456	0.24384	-3.8493	0.000288121	0.00280633	0.0174197
EHD1	-0.434858	0.698789	-11.593	5.24e-17	3.02e-13	28.1205
VGLL3	-0.436575	0.223147	-5.77488	2.85e-07	1.6e-05	6.60358
PTX3	-0.438168	-0.55593	-3.16294	0.00244287	0.0140697	-1.96672
ITGA10	-0.439971	0.443466	-4.67043	1.72e-05	0.00034236	2.68123
VNN2	-0.440312	-0.187655	-5.18058	2.68e-06	8.49e-05	4.45522
EPAS1	-0.441241	2.68086	-6.8	5.29e-09	7.45e-07	10.4378
IRS2	-0.442099	1.04479	-5.75635	3.06e-07	1.68e-05	6.53553
MT1G	-0.445044	0.228428	-3.20233	0.00217462	0.0129234	-1.85996
KDM5D	-0.445685	-0.883712	-2.89391	0.00528381	0.0257324	-2.67
ICAM2	-0.446183	1.28821	-6.66847	8.87e-09	1.13e-06	9.94016
CLIC3	-0.449624	0.541646	-3.60447	0.000633814	0.00508726	-0.719221
P3H2	-0.450188	1.08048	-4.45107	3.74e-05	0.00060848	1.94378
GPRIN2	-0.451207	0.213925	-7.30491	7.23e-10	1.67e-07	12.356
CAVIN2	-0.456836	0.706589	-3.80288	0.000335261	0.00316125	-0.124527
MAOA	-0.459932	1.64809	-5.56193	6.4e-07	2.92e-05	5.82538
NKG7	-0.460717	0.242303	-4.59843	2.22e-05	0.000412822	2.43735
GDF10	-0.461118	0.0265785	-3.55986	0.000729561	0.00566281	-0.850151
OLFML2A	-0.465281	0.431799	-6.05445	9.71e-08	6.92e-06	7.6368
FPR1	-0.468325	0.352384	-5.65544	4.49e-07	2.21e-05	6.16607
CEMIP2	-0.471379	1.14031	-5.21684	2.34e-06	7.72e-05	4.58405
CXCL3	-0.472314	-0.254556	-4.21181	8.56e-05	0.00113282	1.15974
MT2A	-0.473513	3.23427	-4.79671	1.09e-05	0.00024818	3.11312
ABCA3	-0.473805	1.3691	-3.76571	0.000378248	0.00344265	-0.23742
EGR1	-0.474634	2.07579	-3.03692	0.00352392	0.018778	-2.30182
RHOB	-0.481669	0.696983	-4.32276	5.84e-05	0.000845127	1.52056
S1PR1	-0.483283	0.746725	-5.37418	1.3e-06	4.88e-05	5.14672
LMO7	-0.484899	-0.215169	-4.38051	4.78e-05	0.000728175	1.71026
GNLY	-0.487094	-0.165635	-5.89474	1.8e-07	1.14e-05	7.04507
KANK3	-0.487229	0.429836	-6.09975	8.15e-08	6.11e-06	7.8053
JUNB	-0.48725	0.897983	-3.94552	0.000209845	0.00218005	0.314887
PPP1R15A	-0.487373	0.925875	-6.80983	5.09e-09	7.26e-07	10.4751
RASIP1	-0.494053	0.947951	-5.98167	1.29e-07	8.63e-06	7.3667
STC2	-0.496435	-0.446746	-5.02077	4.83e-06	0.000135312	3.89147
SLCO2A1	-0.497382	1.80718	-4.66846	1.73e-05	0.000342808	2.67455
PAPSS2	-0.498152	1.33888	-5.61397	5.26e-07	2.46e-05	6.01479
ZBED2	-0.498825	-0.0890751	-4.09902	0.000125561	0.00149559	0.798132
CDH5	-0.503552	1.50419	-5.78066	2.78e-07	1.58e-05	6.62481
LAMP3	-0.505148	2.36999	-3.65911	0.000532802	0.00447496	-0.557426
HPCAL1	-0.508464	0.802534	-6.57905	1.26e-08	1.51e-06	9.6025
RAMP3	-0.514926	1.0737	-4.1839	9.41e-05	0.00121134	1.06978
KLF4	-0.51546	0.320561	-3.90854	0.000237144	0.00240944	0.200051
CLDN5	-0.518379	1.84369	-5.17118	2.77e-06	8.7e-05	4.42188
FMO2	-0.518614	1.32755	-3.55009	0.000752282	0.00580065	-0.87867
FOXF1	-0.519079	0.575771	-4.76614	1.22e-05	0.000267115	3.00811
TNNC1	-0.522306	0.483948	-3.50237	0.000873367	0.00653299	-1.01733
BMP2	-0.522443	0.637183	-5.9636	1.38e-07	9.2e-06	7.29974
ATF3	-0.526262	0.603462	-3.16435	0.00243272	0.0140462	-1.9629
LILRA5	-0.526829	-0.398075	-4.33234	5.65e-05	0.000820661	1.55192
EDN1	-0.526874	0.988835	-4.16945	9.89e-05	0.00126259	1.02333
GATA2	-0.527033	0.30316	-6.09163	8.41e-08	6.22e-06	7.77506
S100A12	-0.527335	-0.575375	-4.57744	2.39e-05	0.000437235	2.36657
HEY1	-0.530009	0.469131	-5.41824	1.1e-06	4.36e-05	5.30533
CLDN18	-0.53174	0.758882	-2.78481	0.00714006	0.0323941	-2.94186
LIMS2	-0.533815	0.566066	-7.78083	1.1e-10	3.35e-08	14.1678
IDO1	-0.534431	0.00720417	-4.1801	9.54e-05	0.00122544	1.05756
DUSP1	-0.537075	1.55193	-4.89648	7.61e-06	0.000188431	3.4579
EFNB2	-0.542437	0.967234	-6.68411	8.35e-09	1.07e-06	9.99927
GPM6B	-0.54303	0.301036	-6.98682	2.54e-09	4.37e-07	11.1464
HMGCS1	-0.543346	0.64003	-6.24011	4.73e-08	4.45e-06	8.329
DEPP1	-0.543551	1.29644	-3.19782	0.00220387	0.0130514	-1.87224
RALA	-0.544568	1.03041	-8.71965	2.75e-12	2.64e-09	17.724
NOTCH4	-0.54642	0.547745	-6.61125	1.11e-08	1.35e-06	9.724
FOLR3	-0.554381	-0.351462	-4.51288	3.01e-05	0.000515095	2.14986
ITPKC	-0.554793	0.0213659	-3.99194	0.000179839	0.0019381	0.459916
S100A3	-0.557773	-0.486074	-6.2158	5.2e-08	4.61e-06	8.23812
TIMP3	-0.559436	1.81683	-6.76263	6.13e-09	8.53e-07	10.2963
PLA1A	-0.559859	0.145058	-4.86982	8.38e-06	0.000204541	3.36546
ADAMTS8	-0.563552	-0.123616	-6.23744	4.78e-08	4.45e-06	8.31904
TMEM204	-0.564401	1.03604	-6.32805	3.36e-08	3.34e-06	8.65834
JUN	-0.565407	1.68301	-6.92953	3.18e-09	5.03e-07	10.929
MAFF	-0.572523	0.518196	-5.7042	3.73e-07	1.95e-05	6.34437
FSTL3	-0.574353	0.507469	-5.341	1.47e-06	5.41e-05	5.02756
ZFP36	-0.576569	2.22756	-4.0097	0.000169491	0.00185451	0.515655
RGS16	-0.57899	0.069319	-6.68744	8.24e-09	1.07e-06	10.0119
NDRG4	-0.585472	-0.269692	-6.21392	5.24e-08	4.61e-06	8.23111
IL18R1	-0.588949	0.273982	-5.31903	1.6e-06	5.71e-05	4.94883
STXBP6	-0.596214	-0.0124148	-4.5826	2.35e-05	0.000431354	2.38396
MT1X	-0.60672	1.92711	-3.90524	0.000239741	0.00242728	0.189828
ADRB2	-0.610746	0.681216	-7.62926	2.01e-10	5.79e-08	13.5909
CCL20	-0.614564	0.0644367	-3.52614	0.000810917	0.00614551	-0.948426
CSF3R	-0.615635	0.274348	-6.75551	6.3e-09	8.55e-07	10.2694
HYAL1	-0.616678	0.592114	-7.60808	2.18e-10	6e-08	13.5103
STC1	-0.61732	-0.487078	-4.95063	6.24e-06	0.000163443	3.64623
SOSTDC1	-0.621456	0.106867	-3.28324	0.00170816	0.0108208	-1.63784
CRTAC1	-0.622091	0.696874	-4.96505	5.92e-06	0.000156825	3.69656
LAMC3	-0.634324	0.172543	-6.96599	2.75e-09	4.48e-07	11.0673
SMAD6	-0.636312	0.262017	-5.32335	1.57e-06	5.67e-05	4.96432
SPRY4	-0.639293	0.734004	-6.54523	1.44e-08	1.71e-06	9.47493
NXF3	-0.642135	-0.777023	-4.4419	3.86e-05	0.000622193	1.91333
GADD45B	-0.644135	1.00601	-4.20104	8.88e-05	0.00116592	1.12499
CXCL2	-0.646085	0.977475	-3.6073	0.000628165	0.00505598	-0.710884
IL18RAP	-0.64614	0.138275	-7.72741	1.36e-10	4.03e-08	13.9645
S100A9	-0.646339	1.83222	-4.17961	9.55e-05	0.00122544	1.05596
ACVRL1	-0.648732	0.434372	-7.98745	4.88e-11	1.82e-08	14.9536
CYP3A5	-0.650055	-0.413664	-6.0967	8.25e-08	6.14e-06	7.79395
EDNRB	-0.651699	0.598556	-7.87344	7.66e-11	2.52e-08	14.5202
PTPRB	-0.657228	0.285374	-7.0324	2.12e-09	3.82e-07	11.3195
RND1	-0.660287	-0.133062	-4.21309	8.52e-05	0.00113044	1.1639
ZBTB16	-0.674034	0.954094	-3.50014	0.000879451	0.00655725	-1.02377
IL1R2	-0.677338	-0.529355	-6.0521	9.8e-08	6.94e-06	7.62807
PLA2G1B	-0.684194	0.450841	-3.04724	0.00342091	0.0183748	-2.27476
CSF3	-0.71404	-0.327871	-5.46136	9.37e-07	3.86e-05	5.46093
RGCC	-0.71433	2.75818	-8.15321	2.54e-11	1.17e-08	15.583
S100A8	-0.722971	2.02782	-3.90767	0.00023783	0.00241186	0.19734
FOS	-0.73173	1.84874	-3.39519	0.00121618	0.00828639	-1.3242
HPGD	-0.737637	0.858916	-4.119	0.000117357	0.0014312	0.861825
SERPINE1	-0.73878	0.599312	-3.12811	0.00270557	0.0152256	-2.06032
GPX3	-0.74993	2.34174	-8.23417	1.85e-11	9.69e-09	15.8901
SPOCK2	-0.76181	0.883791	-6.83519	4.61e-09	6.73e-07	10.5712
LRRC32	-0.800105	0.928851	-6.41296	2.41e-08	2.58e-06	8.97708
IL6	-0.80938	0.681584	-2.89394	0.00528345	0.0257324	-2.66993
PLLP	-0.83856	0.719906	-7.29685	7.47e-10	1.69e-07	12.3253
CHI3L2	-0.851289	0.243255	-9.42937	1.74e-13	4.02e-10	20.3744
ADM	-0.899211	1.40826	-6.9798	2.61e-09	4.42e-07	11.1198
FAM107A	-0.930536	1.18573	-6.3567	3e-08	3.02e-06	8.76578
ESM1	-0.964185	-0.600714	-5.74362	3.21e-07	1.73e-05	6.48884
IL1RL1	-0.991005	-0.277498	-7.91254	6.56e-11	2.29e-08	14.6688
SLC6A4	-1.01697	0.0140278	-4.80138	1.07e-05	0.000244503	3.12922
MT1M	-1.09388	1.19706	-5.02952	4.68e-06	0.000132318	3.92216
SLCO4A1	-1.09778	0.133187	-9.04385	7.75e-13	8.95e-10	18.9399
TMEM100	-1.12106	1.32344	-6.11071	7.81e-08	6.02e-06	7.8461
VIPR1	-1.14156	1.02699	-7.4386	4.27e-10	1.09e-07	12.8649
FOSB	-1.16369	1.22134	-4.06955	0.000138671	0.00160375	0.704567
AGER	-1.24315	0.711293	-9.31465	2.71e-13	4.7e-10	19.9489
FCN3	-1.37533	1.80722	-5.91569	1.66e-07	1.07e-05	7.12248
CA4	-1.57605	0.320215	-9.11553	5.87e-13	7.53e-10	19.2076
