## Supplemental Table 2 for "Gene Expression Meta-Analysis Reveals Aging and Cellular Senescence Signatures in Scleroderma-associated Interstitial Lung Disease"

### Sheet: Info
Supplementary Table 2: Pathway analysis results of Individual Clusters from Figure 2B.
Analysis Type:	PANTHER Overrepresentation Test (Released 20231017)
Annotation Version:	GO Ontology database DOI: 10.5281/zenodo.7942786 Released 2023-01-05
Analyzed List:	Upload
Reference List:	Homo sapiens (all genes in database)
Test Type:	FISHER
Correction:	FDR
Cluster 1 + 2 represent pathways downregulated in SSc-ILD
Cluster 3 + 4 represent pathways upregulated in SSc-ILD

### Sheet: Cluster 1
CLUSTER 1:
Upregulated in Controls (downregulated in SSc)
GO biological process complete	Control/SSc	fold enrichment	raw P-value	FDR
multicellular organism development (GO:0007275)	Control	2.82	4.88e-11	3.79e-07
cell surface receptor signaling pathway (GO:0007166)	Control	3.42	1.98e-08	6.14e-05
developmental process (GO:0032502)	Control	2.11	7.7e-08	0.000171
response to stimulus (GO:0050896)	Control	1.78	1.67e-07	0.000236
cellular response to stimulus (GO:0051716)	Control	1.95	2.75e-07	0.000355
positive regulation of cellular process (GO:0048522)	Control	2.08	2.89e-07	0.000345
vasculature development (GO:0001944)	Control	6.29	4.69e-07	0.000521
response to endogenous stimulus (GO:0009719)	Control	3.71	4.88e-07	0.000505
regulation of cell population proliferation (GO:0042127)	Control	3.43	7.95e-07	0.000771
response to chemical (GO:0042221)	Control	2.36	9.1e-07	0.000831
cellular response to chemical stimulus (GO:0070887)	Control	2.87	1.11e-06	0.000957
regulation of response to stimulus (GO:0048583)	Control	2.31	1.16e-06	0.000949
response to stress (GO:0006950)	Control	2.43	1.66e-06	0.00129
regulation of transport (GO:0051049)	Control	3.23	1.97e-06	0.00146
regulation of programmed cell death (GO:0043067)	Control	2.83	2.16e-06	0.0294
blood vessel development (GO:0001568)	Control	5.98	2.38e-06	0.00168
blood vessel morphogenesis (GO:0048514)	Control	6.62	2.97e-06	0.00201
cellular response to endogenous stimulus (GO:0071495)	Control	3.81	3.41e-06	0.00212
circulatory system development (GO:0072359)	Control	4.32	3.75e-06	0.00216
positive regulation of response to stimulus (GO:0048584)	Control	2.86	3.78e-06	0.0021
positive regulation of cell population proliferation (GO:0008284)	Control	4.23	4.78e-06	0.0024
cell differentiation (GO:0030154)	Control	2.32	5.27e-06	0.00256
cellular developmental process (GO:0048869)	Control	2.3	5.8e-06	0.00273
regulation of epithelial cell proliferation (GO:0050678)	Control	6.92	6.85e-06	0.00313
cellular response to growth factor stimulus (GO:0071363)	Control	5.97	7.24e-06	0.00321
animal organ morphogenesis (GO:0009887)	Control	4.04	8.08e-06	0.00348
regulation of localization (GO:0032879)	Control	2.83	8.32e-06	0.00349
cellular response to organic substance (GO:0071310)	Control	3.06	8.39e-06	0.00343
regulation of inflammatory response (GO:0050727)	Control	6.65	9.33e-06	0.00372
transmembrane receptor protein serine/threonine kinase signaling pathway (GO:0007178)	Control	9.53	1.06e-05	0.0041
positive regulation of multicellular organismal process (GO:0051240)	Control	3.12	1.19e-05	0.00439
response to growth factor (GO:0070848)	Control	5.61	1.24e-05	0.00446
smooth muscle cell differentiation (GO:0051145)	Control	30.11	1.37e-05	0.00484
signaling (GO:0023052)	Control	1.96	1.38e-05	0.00475
positive regulation of inflammatory response (GO:0050729)	Control	11.83	1.45e-05	0.00489
enzyme-linked receptor protein signaling pathway (GO:0007167)	Control	4.92	1.45e-05	0.00479
response to external stimulus (GO:0009605)	Control	2.6	1.75e-05	0.00566
response to other organism (GO:0051707)	Control	3.34	1.78e-05	0.00563
positive regulation of transport (GO:0051050)	Control	4.04	1.8e-05	0.00559
response to external biotic stimulus (GO:0043207)	Control	3.33	1.82e-05	0.00555
biological process involved in interspecies interaction between organisms (GO:0044419)	Control	3.13	2.06e-05	0.00614
regulation of cell differentiation (GO:0045595)	Control	3.13	2.11e-05	0.00617
cellular response to transforming growth factor beta stimulus (GO:0071560)	Control	11	2.16e-05	0.0062
BMP signaling pathway (GO:0030509)	Control	15.54	2.24e-05	0.00633
regulation of cellular process (GO:0050794)	Control	1.46	2.5e-05	0.00693
response to biotic stimulus (GO:0009607)	Control	3.22	2.7e-05	0.00735
response to transforming growth factor beta (GO:0071559)	Control	10.53	2.74e-05	0.00733
regulation of transforming growth factor beta receptor signaling pathway (GO:0007179)	Control	14.74	2.86e-05	0.00752
cell adhesion (GO:0007155)	Control	3.85	2.95e-05	0.00763
artery development (GO:0060840)	Control	14.44	3.14e-05	0.00799
cell communication (GO:0007154)	Control	1.9	3.16e-05	0.00792
signal transduction (GO:0007165)	Control	1.97	3.24e-05	0.00798
venous blood vessel development (GO:0060841)	Control	53.62	3.78e-05	0.00902
cellular response to BMP stimulus (GO:0071773)	Control	13.62	4.11e-05	0.00967
response to BMP (GO:0071772)	Control	13.62	4.11e-05	0.00952
regulation of phosphate metabolic process (GO:0019220)	Control	3.26	4.4e-05	0.01
regulation of phosphorus metabolic process (GO:0051174)	Control	3.26	4.43e-05	0.00998
regulation of phosphorylation (GO:0042325)	Control	3.42	5e-05	0.0109
response to oxygen-containing compound (GO:1901700)	Control	2.89	5.66e-05	0.0122
mesenchyme morphogenesis (GO:0072132)	Control	20.43	5.7e-05	0.0121
nervous system development (GO:0007399)	Control	2.57	5.84e-05	0.0123
cell migration (GO:0016477)	Control	3.85	6.17e-05	0.0128
anatomical structure morphogenesis (GO:0009653)	Control	2.55	6.18e-05	0.0126
immune system process (GO:0002376)	Control	2.53	7.04e-05	0.0142
regulation of developmental process (GO:0050793)	Control	2.45	7.21e-05	0.0142
positive regulation of signal transduction (GO:0009967)	Control	2.95	7.67e-05	0.0149
positive regulation of signaling (GO:0023056)	Control	2.82	7.79e-05	0.0149
positive regulation of cell communication (GO:0010647)	Control	2.82	7.85e-05	0.0149
regulation of signaling (GO:0023051)	Control	2.19	7.99e-05	0.015
regulation of cell adhesion (GO:0030155)	Control	4.01	9.15e-05	0.0167
defense response (GO:0006952)	Control	3	0.000112	0.0194
negative regulation of biological process (GO:0048519)	Control	1.83	0.000114	0.0194
regulation of MAPK cascade (GO:0043408)	Control	4.26	0.000122	0.0205
artery morphogenesis (GO:0048844)	Control	16.58	0.000123	0.0205
cellular process (GO:0009987)	Control	1.27	0.000124	0.0204
cardiac ventricle morphogenesis (GO:0003208)	Control	16.34	0.00013	0.0212
response to cytokine (GO:0034097)	Control	3.84	0.000132	0.0214
positive regulation of secretion (GO:0051047)	Control	6.26	0.000142	0.0228
myeloid leukocyte migration (GO:0097529)	Control	10.36	0.000143	0.0226
response to bacterium (GO:0009617)	Control	4.16	0.000145	0.0228
negative regulation of epithelial cell proliferation (GO:0050680)	Control	10.21	0.000152	0.0236
inorganic ion homeostasis (GO:0098771)	Control	5.25	0.000153	0.0236
lymph vessel development (GO:0001945)	Control	31.78	0.000154	0.0234
regulation of catalytic activity (GO:0050790)	Control	2.66	0.000156	0.0234
regulation of signal transduction (GO:0009966)	Control	2.2	0.000159	0.0237
regulation of cell communication (GO:0010646)	Control	2.1	0.000172	0.0255
tissue morphogenesis (GO:0048729)	Control	4.52	0.000177	0.0259
negative regulation of cell population proliferation (GO:0008285)	Control	4.04	0.000185	0.0265
response to lipid (GO:0033993)	Control	3.68	0.00019	0.027
regulation of molecular function (GO:0065009)	Control	2.34	0.000199	0.0281
leukocyte chemotaxis (GO:0030595)	Control	9.6	0.000202	0.0282
angiogenesis (GO:0001525)	Control	5.89	0.000205	0.0284
neutrophil chemotaxis (GO:0030593)	Control	14.3	0.000212	0.0291
chemical homeostasis (GO:0048878)	Control	3.6	0.000233	0.0315
positive regulation of macromolecule metabolic process (GO:0010604)	Control	2.04	0.000247	0.0331
endothelial cell differentiation (GO:0045446)	Control	13.46	0.000265	0.0348
granulocyte chemotaxis (GO:0071621)	Control	13.3	0.000276	0.036
cell motility (GO:0048870)	Control	3.25	0.000294	0.0381
regulation of biological process (GO:0050789)	Control	1.36	0.000301	0.0387
positive regulation of MAPK cascade (GO:0043410)	Control	4.74	0.000303	0.0386
regulation of defense response (GO:0031347)	Control	3.79	0.000304	0.0383
tissue development (GO:0009888)	Control	2.62	0.000305	0.0382
regulation of cellular component organization (GO:0051128)	Control	2.35	0.000307	0.0382
regulation of multicellular organismal development (GO:2000026)	Control	2.86	0.000324	0.04
regulation of protein metabolic process (GO:0051246)	Control	2.32	0.000325	0.0397
arterial endothelial cell differentiation (GO:0060842)	Control	95.33	0.000331	0.0395
regulation of protein phosphorylation (GO:0001932)	Control	3.2	0.000337	0.0399
regulation of secretion (GO:0051046)	Control	4.13	0.000338	0.0397
neutrophil migration (GO:1990266)	Control	12.57	0.00034	0.0396
mucopolysaccharide metabolic process (GO:1903510)	Control	12.57	0.00034	0.0393
negative regulation of developmental process (GO:0051093)	Control	3.44	0.000341	0.0392
cardiac chamber development (GO:0003205)	Control	8.51	0.000345	0.0394
circulatory system process (GO:0003013)	Control	4.64	0.000347	0.0393
homeostatic process (GO:0042592)	Control	2.83	0.000358	0.04
negative regulation of cellular process (GO:0048523)	Control	1.83	0.000358	0.0402
positive regulation of phosphorylation (GO:0042327)	Control	3.71	0.000361	0.0401
muscle structure development (GO:0061061)	Control	4.55	0.000395	0.0436
epithelial cell proliferation (GO:0050673)	Control	8.22	0.000404	0.0441
immune response to tumor cell (GO:0002418)	Control	81.71	0.000424	0.0461
autocrine signaling (GO:0035425)	Control	81.71	0.000424	0.0458
biological regulation (GO:0065007)	Control	1.34	0.000429	0.046
regulation of protein modification process (GO:0031399)	Control	2.78	0.000436	0.0464
endocardial cushion morphogenesis (GO:0003203)	Control	21.45	0.000453	0.0478
positive regulation of defense response (GO:0031349)	Control	5.13	0.000461	0.0484
biological_process (GO:0008150)	Control	1.15	0.000469	0.0488
positive regulation of cell activation (GO:0050867)	Control	5.09	0.000483	0.0493

### Sheet: Cluster 2
CLUSTER 2:
Upregulated in Controls (downregulated in SSc)
GO biological process complete	Control/SSc	fold enrichment	raw P-value	FDR
vasculature development (GO:0001944)	Control	8.64	1.2e-14	3.11e-11
blood vessel development (GO:0001568)	Control	8.56	6.25e-14	1.39e-10
cellular response to stimulus (GO:0051716)	Control	2.2	7.41e-14	1.44e-10
circulatory system development (GO:0072359)	Control	6.02	1.16e-13	2.01e-10
cell population proliferation (GO:0042127)	Control	4.24	4.11e-13	5.8e-10
blood vessel morphogenesis (GO:0048514)	Control	8.94	2.44e-12	3.16e-09
cellular response to cytokine stimulus (GO:0071345)	Control	6.55	2.63e-12	3.15e-09
response to oxygen-containing compound (GO:1901700)	Control	4.08	2.83e-12	3.14e-09
angiogenesis (GO:0001525)	Control	9.46	9.12e-11	5.9e-08
positive regulation of cellular process (GO:0048522)	Control	2.19	1.34e-10	8.32e-08
developmental process (GO:0032502)	Control	2.11	5.5e-10	2.76e-07
cellular developmental process (GO:0048869)	Control	2.56	6.17e-10	3e-07
positive regulation of transcription by RNA polymerase II (GO:0045944)	Control	4.23	6.4e-10	3.01e-07
regulation of multicellular organismal development (GO:2000026)	Control	3.98	9.36e-10	4.04e-07
positive regulation of metabolic process (GO:0009893)	Control	2.47	9.94e-10	4.17e-07
cellular response to growth factor stimulus (GO:0071363)	Control	7.16	1.03e-09	4.22e-07
regulation of angiogenesis (GO:0045765)	Control	9.72	1.33e-09	5.04e-07
regulation of vasculature development (GO:1901342)	Control	9.58	1.56e-09	5.78e-07
cell differentiation (GO:0030154)	Control	2.52	1.9e-09	6.85e-07
regulation of cell migration (GO:0030334)	Control	4.83	2.01e-09	7.08e-07
regulation of metabolic process (GO:0019222)	Control	1.92	2.23e-09	7.69e-07
response to growth factor (GO:0070848)	Control	6.73	2.47e-09	8.16e-07
cellular response to oxygen-containing compound (GO:1901701)	Control	4.3	2.6e-09	8.42e-07
anatomical structure formation involved in morphogenesis (GO:0048646)	Control	4.7	3.29e-09	1.02e-06
positive regulation of macromolecule metabolic process (GO:0010604)	Control	2.51	3.59e-09	1.09e-06
regulation of primary metabolic process (GO:0080090)	Control	2.03	3.66e-09	1.09e-06
regulation of cellular process (GO:0050794)	Control	1.54	3.75e-09	1.1e-06
anatomical structure morphogenesis (GO:0009653)	Control	3.07	4.03e-09	1.16e-06
regulation of cell adhesion (GO:0030155)	Control	5.19	4.31e-09	1.22e-06
positive regulation of cell migration (GO:0030335)	Control	6.43	4.66e-09	1.29e-06
multi-multicellular organism process (GO:0044706)	Control	11.51	5.05e-09	1.38e-06
regulation of signaling (GO:0023051)	Control	2.53	5.09e-09	1.36e-06
regulation of cell communication (GO:0010646)	Control	2.52	5.49e-09	1.45e-06
regulation of cell motility (GO:2000145)	Control	4.55	5.7e-09	1.48e-06
regulation of molecular function (GO:0065009)	Control	2.84	7.29e-09	1.86e-06
positive regulation of cell motility (GO:2000147)	Control	6.14	8.74e-09	2.19e-06
cell development (GO:0048468)	Control	3.05	8.85e-09	2.18e-06
multicellular organismal process (GO:0032501)	Control	1.89	8.95e-09	2.17e-06
positive regulation of biosynthetic process (GO:0009891)	Control	3.11	1.11e-08	2.61e-06
regulation of apoptotic process (GO:0042981)	Control	3.66	1.18e-08	2.73e-06
regulation of locomotion (GO:0040012)	Control	4.35	1.22e-08	2.75e-06
regulation of response to stimulus (GO:0048583)	Control	2.33	1.22e-08	2.79e-06
positive regulation of locomotion (GO:0040017)	Control	5.97	1.28e-08	2.85e-06
positive regulation of cell population proliferation (GO:0008284)	Control	4.53	1.48e-08	3.24e-06
negative regulation of cell adhesion (GO:0007162)	Control	8.88	1.58e-08	3.4e-06
positive regulation of apoptotic process (GO:0043065)	Control	6.31	1.89e-08	4.02e-06
tissue development (GO:0009888)	Control	3.32	2.01e-08	4.22e-06
positive regulation of nitrogen compound metabolic process (GO:0051173)	Control	2.55	2.14e-08	4.38e-06
positive regulation of cellular metabolic process (GO:0031325)	Control	2.6	2.18e-08	4.39e-06
hemopoiesis (GO:0030097)	Control	5.32	2.21e-08	4.4e-06
regulation of programmed cell death (GO:0043067)	Control	3.53	2.27e-08	4.46e-06
response to bacterium (GO:0009617)	Control	5.31	2.3e-08	4.47e-06
positive regulation of cellular biosynthetic process (GO:0031328)	Control	3.09	2.37e-08	4.55e-06
regulation of signal transduction (GO:0009966)	Control	2.58	2.66e-08	5.04e-06
cellular response to endogenous stimulus (GO:0071495)	Control	3.93	3.11e-08	5.83e-06
positive regulation of programmed cell death (GO:0043068)	Control	6.04	3.33e-08	6.08e-06
regulation of macromolecule metabolic process (GO:0060255)	Control	1.91	3.39e-08	6.12e-06
positive regulation of developmental process (GO:0051094)	Control	3.74	3.41e-08	6.08e-06
negative regulation of cell population proliferation (GO:0008285)	Control	5.15	3.53e-08	6.23e-06
regulation of developmental process (GO:0050793)	Control	2.79	3.68e-08	6.43e-06
positive regulation of RNA metabolic process (GO:0051254)	Control	3.14	6.31e-08	1.06e-05
regulation of nitrogen compound metabolic process (GO:0051171)	Control	1.95	1.1e-07	1.82e-05
regulation of anatomical structure morphogenesis (GO:0022603)	Control	4.43	1.22e-07	1.99e-05
positive regulation of angiogenesis (GO:0045766)	Control	11.63	1.24e-07	2.01e-05
positive regulation of vasculature development (GO:1904018)	Control	11.63	1.24e-07	1.99e-05
regulation of cellular metabolic process (GO:0031323)	Control	1.97	1.5e-07	2.33e-05
positive regulation of macromolecule biosynthetic process (GO:0010557)	Control	3	1.58e-07	2.43e-05
response to reactive oxygen species (GO:0000302)	Control	11.03	1.91e-07	2.85e-05
cellular response to lipid (GO:0071396)	Control	5.7	1.98e-07	2.93e-05
cellular response to inorganic substance (GO:0071241)	Control	9.13	2.09e-07	3.06e-05
positive regulation of DNA-templated transcription (GO:0045893)	Control	3.14	2.16e-07	3.14e-05
positive regulation of RNA biosynthetic process (GO:1902680)	Control	3.13	2.33e-07	3.33e-05
negative regulation of metabolic process (GO:0009892)	Control	2.45	2.92e-07	4.08e-05
cell population proliferation (GO:0008283)	Control	4.71	3.07e-07	4.26e-05
response to oxygen levels (GO:0070482)	Control	7.51	3.27e-07	4.49e-05
positive regulation of nucleobase-containing compound metabolic process (GO:0045935)	Control	2.84	4.69e-07	6.39e-05
positive regulation of cell differentiation (GO:0045597)	Control	4.25	5.03e-07	6.8e-05
response to organic cyclic compound (GO:0014070)	Control	4.19	6.27e-07	8.4e-05
regulation of gene expression (GO:0010468)	Control	1.99	7.5e-07	9.96e-05
regulation of epithelial cell differentiation (GO:0030856)	Control	11.14	8.79e-07	0.000115
cell communication (GO:0007154)	Control	1.92	9.01e-07	0.000117
regulation of biological quality (GO:0065008)	Control	2.42	9.79e-07	0.000124
cellular process (GO:0009987)	Control	1.29	1.25e-06	0.000156
regulation of transcription by RNA polymerase II (GO:0006357)	Control	2.49	1.36e-06	0.000168
signal transduction (GO:0007165)	Control	1.97	1.38e-06	0.000171
response to oxidative stress (GO:0006979)	Control	6.43	1.44e-06	0.000176
negative regulation of catalytic activity (GO:0043086)	Control	4.77	1.58e-06	0.000191
regulation of protein metabolic process (GO:0051246)	Control	2.53	1.64e-06	0.000195
regulation of epithelial cell migration (GO:0010632)	Control	8.43	1.65e-06	0.000194
regulation of cellular biosynthetic process (GO:0031326)	Control	2.07	2.24e-06	0.000262
regulation of p38MAPK cascade (GO:1900744)	Control	26.16	2.28e-06	0.000265
regulation of biosynthetic process (GO:0009889)	Control	2.07	2.34e-06	0.000269
defense response (GO:0006952)	Control	3.15	2.4e-06	0.000274
regulation of cell differentiation (GO:0045595)	Control	3.04	2.4e-06	0.000272
cellular response to reactive oxygen species (GO:0034614)	Control	12.01	2.73e-06	0.000296
regulation of DNA-templated transcription (GO:0006355)	Control	2.19	2.97e-06	0.00032
regulation of MAPK cascade (GO:0043408)	Control	4.47	3.3e-06	0.000352
negative regulation of protein metabolic process (GO:0051248)	Control	3.7	3.3e-06	0.000353
regulation of RNA biosynthetic process (GO:2001141)	Control	2.18	3.34e-06	0.000353
response to external stimulus (GO:0009605)	Control	2.48	3.76e-06	0.000394
cellular response to stress (GO:0033554)	Control	2.95	3.84e-06	0.0004
signaling (GO:0023052)	Control	1.89	4.07e-06	0.000421
response to hormone (GO:0009725)	Control	4.07	4.39e-06	0.000451
negative regulation of multicellular organismal process (GO:0051241)	Control	3.43	4.55e-06	0.000465
cellular response to lipopolysaccharide (GO:0071222)	Control	8.58	5.67e-06	0.000572
regulation of smooth muscle cell proliferation (GO:0048660)	Control	10.57	6.09e-06	0.000606
response to xenobiotic stimulus (GO:0009410)	Control	5.46	6.59e-06	0.000652
cellular response to salt (GO:1902075)	Control	8.29	7.23e-06	0.000706
regulation of RNA metabolic process (GO:0051252)	Control	2.06	7.79e-06	0.000756
negative regulation of nitrogen compound metabolic process (GO:0051172)	Control	2.44	8.05e-06	0.000776
response to biotic stimulus (GO:0009607)	Control	3.02	8.09e-06	0.000776
cellular response to molecule of bacterial origin (GO:0071219)	Control	8.13	8.27e-06	0.000788
myeloid leukocyte differentiation (GO:0002573)	Control	10.01	8.58e-06	0.000813
skeletal muscle cell differentiation (GO:0035914)	Control	19.5	8.64e-06	0.000799
regulation of DNA-binding transcription factor activity (GO:0051090)	Control	5.29	8.84e-06	0.000812
positive regulation of epithelial cell migration (GO:0010634)	Control	9.94	8.95e-06	0.000817
myeloid cell differentiation (GO:0030099)	Control	6.75	9.45e-06	0.000858
cellular response to oxidative stress (GO:0034599)	Control	7.87	1.04e-05	0.000923
regulation of macromolecule biosynthetic process (GO:0010556)	Control	2.02	1.09e-05	0.000956
regulation of nitric oxide biosynthetic process (GO:0045428)	Control	18.49	1.1e-05	0.00096
negative regulation of molecular function (GO:0044092)	Control	3.53	1.19e-05	0.00104
regulation of intracellular signal transduction (GO:1902531)	Control	2.73	1.28e-05	0.0011
positive regulation of p38MAPK cascade (GO:1900745)	Control	30.64	1.42e-05	0.00121
response to abiotic stimulus (GO:0009628)	Control	3.26	1.67e-05	0.00141
regulation of endothelial cell migration (GO:0010594)	Control	8.88	1.8e-05	0.00151
response to other organism (GO:0051707)	Control	2.97	1.8e-05	0.00151
response to external biotic stimulus (GO:0043207)	Control	2.97	1.85e-05	0.00154
negative regulation of response to stimulus (GO:0048585)	Control	2.76	1.86e-05	0.00154
cellular response to biotic stimulus (GO:0071216)	Control	7.21	1.92e-05	0.00156
positive regulation of response to stimulus (GO:0048584)	Control	2.44	1.98e-05	0.0016
blood circulation (GO:0008015)	Control	5.34	2.16e-05	0.00174
negative regulation of developmental process (GO:0051093)	Control	3.52	2.39e-05	0.00192
homeostatic process (GO:0042592)	Control	2.88	2.74e-05	0.00218
biological process involved in interspecies interaction between organisms (GO:0044419)	Control	2.77	2.91e-05	0.0023
positive regulation of gene expression (GO:0010628)	Control	3.11	3e-05	0.00236
regulation of cell development (GO:0060284)	Control	3.62	3.35e-05	0.0026
leukocyte differentiation (GO:0002521)	Control	5.06	3.36e-05	0.0026
regulation of response to external stimulus (GO:0032101)	Control	3.23	3.42e-05	0.00263
regulation of protein modification process (GO:0031399)	Control	2.83	3.57e-05	0.00272
regulation of protein phosphorylation (GO:0001932)	Control	3.2	3.78e-05	0.00284
positive regulation of signaling (GO:0023056)	Control	2.61	4.09e-05	0.00304
positive regulation of cell communication (GO:0010647)	Control	2.61	4.12e-05	0.00305
inorganic ion homeostasis (GO:0098771)	Control	4.92	4.23e-05	0.00311
positive regulation of response to external stimulus (GO:0032103)	Control	4.44	4.33e-05	0.00317
regulation of fat cell differentiation (GO:0045598)	Control	9.75	4.48e-05	0.00326
cellular response to chemical stress (GO:0062197)	Control	6.36	4.59e-05	0.00333
regulation of nucleobase-containing compound metabolic process (GO:0019219)	Control	1.92	4.63e-05	0.00334
positive regulation of DNA-binding transcription factor activity (GO:0051091)	Control	6.31	4.83e-05	0.00347
cellular response to decreased oxygen levels (GO:0036294)	Control	9.6	4.85e-05	0.00347
locomotion (GO:0040011)	Control	4.35	5.1e-05	0.00364
regulation of hormone metabolic process (GO:0032350)	Control	21.45	5.13e-05	0.00364
regulation of immune system process (GO:0002682)	Control	2.75	5.25e-05	0.00371
chemical homeostasis (GO:0048878)	Control	3.43	5.96e-05	0.00413
positive regulation of smooth muscle cell proliferation (GO:0048661)	Control	12.62	6.23e-05	0.0043
positive regulation of nitric oxide biosynthetic process (GO:0045429)	Control	19.95	6.66e-05	0.00458
transmembrane receptor protein serine/threonine kinase signaling pathway (GO:0007178)	Control	7.15	6.86e-05	0.00467
positive regulation of molecular function (GO:0044093)	Control	2.68	7.1e-05	0.00481
cytokine-mediated signaling pathway (GO:0019221)	Control	5.18	7.16e-05	0.00483
cell chemotaxis (GO:0060326)	Control	7.02	7.69e-05	0.00517
negative regulation of signal transduction (GO:0009968)	Control	2.88	7.75e-05	0.00519
positive regulation of nitric oxide metabolic process (GO:1904407)	Control	19.07	7.86e-05	0.00524
tissue morphogenesis (GO:0048729)	Control	4.14	7.94e-05	0.00527
positive regulation of chemotaxis (GO:0050921)	Control	8.76	7.95e-05	0.00525
negative regulation of cellular metabolic process (GO:0031324)	Control	2.33	8.13e-05	0.00535
leukocyte chemotaxis (GO:0030595)	Control	8.64	8.54e-05	0.0056
cellular response to oxygen levels (GO:0071453)	Control	8.58	8.85e-05	0.00577
cellular response to chemokine (GO:1990869)	Control	11.66	8.91e-05	0.00577
response to chemokine (GO:1990868)	Control	11.66	8.91e-05	0.00574
positive regulation of signal transduction (GO:0009967)	Control	2.63	9.26e-05	0.00594
regulation of cell-cell adhesion (GO:0022407)	Control	4.45	9.57e-05	0.00612
positive regulation of MAPK cascade (GO:0043410)	Control	4.44	9.73e-05	0.0062
cellular response to leukemia inhibitory factor (GO:1990830)	Control	11.29	0.000103	0.0065
regulation of phosphorylation (GO:0042325)	Control	2.93	0.000106	0.00662
regulation of vascular permeability (GO:0043114)	Control	17.51	0.000107	0.00665
response to leukemia inhibitory factor (GO:1990823)	Control	11.17	0.000108	0.00668
cellular response to transforming growth factor beta stimulus (GO:0071560)	Control	8.25	0.000109	0.00671
cellular response to steroid hormone stimulus (GO:0071383)	Control	8.25	0.000109	0.00669
positive regulation of endothelial cell proliferation (GO:0001938)	Control	11.06	0.000113	0.00689
regulation of chemotaxis (GO:0050920)	Control	6.59	0.000113	0.0069
muscle organ development (GO:0007517)	Control	5.55	0.000115	0.00693
circulatory system process (GO:0003013)	Control	4.35	0.000115	0.00691
positive regulation of protein modification process (GO:0031401)	Control	3.21	0.000119	0.00715
regulation of phosphate metabolic process (GO:0019220)	Control	2.78	0.000122	0.00728
regulation of epithelial cell apoptotic process (GO:1904035)	Control	10.83	0.000124	0.00732
regulation of phosphorus metabolic process (GO:0051174)	Control	2.77	0.000124	0.00732
connective tissue development (GO:0061448)	Control	6.44	0.000129	0.00756
cellular response to interleukin-1 (GO:0071347)	Control	10.72	0.00013	0.0076
monoatomic cation homeostasis (GO:0055080)	Control	4.28	0.000131	0.00762
response to extracellular stimulus (GO:0009991)	Control	4.21	0.000148	0.00852
cellular response to hormone stimulus (GO:0032870)	Control	4.21	0.00015	0.00862
monoatomic ion homeostasis (GO:0050801)	Control	4.2	0.000153	0.00872
positive regulation of endothelial cell migration (GO:0010595)	Control	10.02	0.000176	0.00999
negative regulation of MAPK cascade (GO:0043409)	Control	7.53	0.000177	0.01
positive regulation of multicellular organismal process (GO:0051240)	Control	2.47	0.000211	0.0118
nervous system development (GO:0007399)	Control	2.21	0.000218	0.0122
regulation of cell cycle (GO:0051726)	Control	2.88	0.000221	0.0123
cellular response to tumor necrosis factor (GO:0071356)	Control	7.19	0.000224	0.0124
sprouting angiogenesis (GO:0002040)	Control	14.07	0.000237	0.013
cell surface receptor signaling pathway (GO:0007166)	Control	2.26	0.000249	0.0136
regulation of MAP kinase activity (GO:0043405)	Control	7.03	0.000252	0.0136
positive regulation of intracellular signal transduction (GO:1902533)	Control	2.99	0.000252	0.0137
negative regulation of apoptotic process (GO:0043066)	Control	3.14	0.000264	0.0143
cell migration (GO:0016477)	Control	3.13	0.000273	0.0147
vascular process in circulatory system (GO:0003018)	Control	5.67	0.000277	0.0148
regulation of blood pressure (GO:0008217)	Control	6.85	0.00029	0.0155
morphogenesis of an epithelium (GO:0002009)	Control	4.22	0.000322	0.0171
positive regulation of positive chemotaxis (GO:0050927)	Control	24.75	0.000324	0.0171
response to muscle stretch (GO:0035994)	Control	24.75	0.000324	0.0171
positive regulation of T cell cytokine production (GO:0002726)	Control	24.75	0.000324	0.017
positive regulation of fat cell differentiation (GO:0045600)	Control	12.81	0.000333	0.0174
negative regulation of cell-cell adhesion (GO:0022408)	Control	6.6	0.00035	0.0183
negative regulation of programmed cell death (GO:0043069)	Control	3.04	0.000355	0.0184
regulation of positive chemotaxis (GO:0050926)	Control	23.83	0.000359	0.0185
regulation of cellular component organization (GO:0051128)	Control	2.11	0.000359	0.0186
apoptotic process (GO:0006915)	Control	2.87	0.000368	0.0189
response to interleukin-1 (GO:0070555)	Control	8.44	0.000376	0.0193
reproductive process (GO:0022414)	Control	2.52	0.000378	0.0193
regulation of leukocyte chemotaxis (GO:0002688)	Control	8.38	0.00039	0.0198
response to activity (GO:0014823)	Control	12.26	0.000391	0.0198
regulation of epithelial cell proliferation (GO:0050678)	Control	4.61	0.000391	0.0198
neurogenesis (GO:0022008)	Control	2.6	0.000402	0.0203
reproduction (GO:0000003)	Control	2.5	0.000409	0.0205
regulation of myeloid cell differentiation (GO:0045637)	Control	6.37	0.00042	0.021
endothelial cell migration (GO:0043542)	Control	11.92	0.000433	0.0216
response to nutrient levels (GO:0031667)	Control	4.03	0.000443	0.0218
response to tumor necrosis factor (GO:0034612)	Control	6.28	0.000453	0.0222
vasculogenesis (GO:0001570)	Control	11.75	0.000455	0.0222

### Sheet: Cluster 3
CLUSTER 3:
Upregulated in SSc
GO biological process complete	Control/SSc	fold enrichment	raw P-value	FDR
extracellular matrix organization (GO:0030198)	SSc	11.67	6.72e-10	5.22e-06
extracellular structure organization (GO:0043062)	SSc	11.63	6.99e-10	3.62e-06
epidermis development (GO:0008544)	SSc	16.22	3.35e-09	5.2e-05
tissue development (GO:0009888)	SSc	5.55	3.78e-09	2.93e-05
epithelial cell differentiation (GO:0030855)	SSc	9.6	5.24e-08	0.000271
epithelium development (GO:0060429)	SSc	6.63	1e-07	0.000389
intermediate filament organization (GO:0045109)	SSc	41.48	1.73e-07	0.000539
intermediate filament cytoskeleton organization (GO:0045104)	SSc	32.56	5.45e-07	0.00141
intermediate filament-based process (GO:0045103)	SSc	32.22	5.73e-07	0.00127
epidermal cell differentiation (GO:0009913)	SSc	17.73	1.13e-06	0.00219
collagen fibril organization (GO:0030199)	SSc	22.29	4.36e-06	0.00183
anatomical structure development (GO:0048856)	SSc	2.45	7.25e-06	0.0125
keratinization (GO:0031424)	SSc	29.54	1.19e-05	0.0184

### Sheet: Cluster 4
CLUSTER 4:
Upregulated in SSc
GO biological process complete	Control/SSc	fold enrichment	raw P-value	FDR
humoral immune response (GO:0006959)	SSc	12.58	2.94e-10	4.57e-06
response to tumor necrosis factor (GO:0034612)	SSc	13.05	7.19e-09	2.23e-05
cellular response to tumor necrosis factor (GO:0071356)	SSc	13.45	3.33e-08	6.47e-05
response to transforming growth factor beta (GO:0071559)	SSc	13.13	2.41e-07	0.000288
response to cytokine (GO:0034097)	SSc	4.9	3.68e-07	0.000357
cell adhesion (GO:0007155)	SSc	4.43	5.32e-07	0.000413
lymphocyte chemotaxis (GO:0048247)	SSc	26.74	1.89e-06	0.00109
cellular response to transforming growth factor beta stimulus (GO:0071560)	SSc	12	2.52e-06	0.00131
cell killing (GO:0001906)	SSc	11.63	3.08e-06	0.00154
regulation of cell adhesion (GO:0030155)	SSc	4.43	7.19e-06	0.00266
positive regulation of epithelial to mesenchymal transition (GO:0010718)	SSc	19.1	7.41e-06	0.0137
stress-induced premature senescence (GO:0090400)	SSc	36.53	9.01e-06	0.00219
lymphocyte migration (GO:0072676)	SSc	17.14	1.46e-05	0.00481
cellular response to cytokine stimulus (GO:0071345)	SSc	4.45	1.6e-05	0.00509
cell chemotaxis (GO:0060326)	SSc	8.75	1.85e-05	0.00553
chemokine-mediated signaling pathway (GO:0070098)	SSc	16.11	1.94e-05	0.00567
immune system process (GO:0002376)	SSc	2.6	1.94e-05	0.00559
cell differentiation (GO:0030154)	SSc	2.17	2.64e-05	0.00719
chemotaxis (GO:0006935)	SSc	5.13	2.7e-05	0.00722
taxis (GO:0042330)	SSc	5.11	2.78e-05	0.00733
immune response (GO:0006955)	SSc	2.94	2.79e-05	0.00721
cellular response to chemokine (GO:1990869)	SSc	14.53	3.1e-05	0.00765
response to chemokine (GO:1990868)	SSc	14.53	3.1e-05	0.00753
connective tissue development (GO:0061448)	SSc	8.03	3.14e-05	0.00751
response to stress (GO:0006950)	SSc	2.19	3.71e-05	0.00873
locomotion (GO:0040011)	SSc	4.93	3.75e-05	0.00868
positive regulation of signaling (GO:0023056)	SSc	2.79	5.61e-05	0.0118
response to wounding (GO:0009611)	SSc	5.28	5.69e-05	0.0116
regulation of multicellular organismal process (GO:0051239)	SSc	2.25	5.89e-05	0.0119
negative regulation of cell population proliferation (GO:0008285)	SSc	4.15	6.91e-05	0.0134
defense response (GO:0006952)	SSc	2.99	6.98e-05	0.0134
mononuclear cell migration (GO:0071674)	SSc	12.16	7.01e-05	0.0133
defense response to other organism (GO:0098542)	SSc	3.46	9.18e-05	0.016
regulation of immune system process (GO:0002682)	SSc	2.88	0.000108	0.0185
response to oxygen-containing compound (GO:1901700)	SSc	2.7	0.000138	0.0221
negative regulation of cell motility (GO:2000146)	SSc	6.22	0.00015	0.0236
response to type II interferon (GO:0034341)	SSc	10.05	0.000166	0.0257
anatomical structure morphogenesis (GO:0009653)	SSc	2.39	0.00017	0.0262
biological process involved in interspecies interaction between organisms (GO:0044419)	SSc	2.76	0.00018	0.0274
positive regulation of cell migration (GO:0030335)	SSc	4.51	0.000184	0.0277
negative regulation of peptidase activity (GO:0010466)	SSc	7.36	0.000189	0.0277
positive regulation of cell communication (GO:0010647)	SSc	2.63	0.000189	0.0279
negative regulation of proteolysis (GO:0045861)	SSc	5.96	0.000194	0.0281
\	SSc	14.65	0.000196	0.0282
regulation of multicellular organismal development (GO:2000026)	SSc	2.87	0.000198	0.0282
negative regulation of gene expression (GO:0010629)	SSc	3.36	0.000226	0.0316
anatomical structure formation involved in morphogenesis (GO:0048646)	SSc	3.35	0.000236	0.0328
cellular response to amino acid stimulus (GO:0071230)	SSc	13.89	0.000238	0.0328
regulation of hydrolase activity (GO:0051336)	SSc	3.33	0.000246	0.0335
positive regulation of cell motility (GO:2000147)	SSc	4.31	0.000257	0.0347
positive regulation of immune system process (GO:0002684)	SSc	3.3	0.00027	0.0361
neutrophil chemotaxis (GO:0030593)	SSc	13.37	0.000274	0.0364
leukocyte chemotaxis (GO:0030595)	SSc	8.97	0.000276	0.0363
positive regulation of leukocyte migration (GO:0002687)	SSc	8.86	0.000293	0.0379
negative regulation of locomotion (GO:0040013)	SSc	5.54	0.0003	0.0385
wound healing (GO:0042060)	SSc	5.54	0.0003	0.0382
negative regulation of protein metabolic process (GO:0051248)	SSc	3.25	0.000304	0.0384
negative regulation of cellular process (GO:0048523)	SSc	1.82	0.000311	0.0389
regulation of lymphocyte proliferation (GO:0050670)	SSc	6.69	0.000313	0.0389
positive regulation of locomotion (GO:0040017)	SSc	4.19	0.000315	0.0388
negative regulation of response to stimulus (GO:0048585)	SSc	2.62	0.000325	0.0398
regulation of mononuclear cell proliferation (GO:0032944)	SSc	6.58	0.000341	0.0414
leukocyte migration (GO:0050900)	SSc	6.55	0.000349	0.0416
granulocyte chemotaxis (GO:0071621)	SSc	12.44	0.000357	0.0423
